# Adjusting for genetic confounders in transcriptome-wide association studies leads to reliable detection of causal genes

**DOI:** 10.1101/2022.09.27.509700

**Authors:** Siming Zhao, Wesley Crouse, Sheng Qian, Kaixuan Luo, Matthew Stephens, Xin He

## Abstract

Expression Quantitative Trait Loci (eQTLs), provide valuable information on the effects of genetic variants. Many methods have been developed to leverage eQTLs to nominate candidate genes of complex traits, including colocalization analysis, transcriptome-wide association studies (TWAS), and Mendelian Randomization (MR)-based methods. All these methods, however, suffer from a key problem: when using the eQTLs of a gene to assess its role in a trait, nearby variants and nearby genetic components of expression of other genes can be correlated with the eQTLs of the test gene, while affecting the trait directly. These “genetic confounders” often lead to false discoveries. We introduced a novel statistical framework to address this challenge. Our method, causal-TWAS (cTWAS), borrowed ideas from statistical fine-mapping, and allowed us to adjust all genetic confounders. In our simulations, we found that existing methods based on TWAS, colocalization or MR all suffered from high false positive rates, often greater than 50%. In contrast, cTWAS showed calibrated false positive rates while maintaining power. Application of cTWAS on several common traits highlighted the weakness of existing methods and discovered novel candidate genes. In conclusion, cTWAS is a novel statistical framework to integrate eQTL and GWAS data, enabling reliable gene discoveries.
