## Supplementary_figures_tables for "Adjusting for genetic confounders in transcriptome-wide association studies leads to reliable detection of causal genes": Table_S6.csv

trait	tissue	prior_g	prior_s	prior_var_g	prior_var_s	enrich	pve_g	pve_s	h2	prop_h2_g
IBD	Adipose_Subcutaneous	0.00823622860483958	0.000217559034378355	17.1944200936423	9.53825926108087	37.8574423644298	0.0258424121871545	0.261119732466973	0.286962144654127	0.0900551263244221
IBD	Adipose_Visceral_Omentum	0.00742631279516193	0.000224694442232367	16.2178596821558	9.35774337653192	33.0507186621111	0.0216523657103475	0.264579936638634	0.286232302348982	0.0756461291498414
IBD	Adrenal_Gland	0.00764041994948022	0.000225483593206352	22.3147494898185	9.49253753939054	33.884593734002	0.0279725476654598	0.26933371214092	0.29730625980638	0.0940866421167078
IBD	Artery_Aorta	0.00797177275737085	0.000217181925164065	17.1600684343592	9.83907796796203	36.7055073821119	0.0246683481067577	0.268888065876023	0.29355641398278	0.0840327341926337
IBD	Artery_Coronary	0.00779804493686795	0.000228653607963664	13.8684527513156	9.63006761217955	34.1041849560807	0.0181041347941524	0.27707723272971	0.295181367523862	0.0613322410761203
IBD	Artery_Tibial	0.0103400825291498	0.000211299761431288	10.7256277151555	9.99542729764507	48.9356091039046	0.0202711205424266	0.265762571918086	0.286033692460513	0.0708696949930996
IBD	Brain_Amygdala	0.00775263166863649	0.000232068075596731	14.4078540178378	9.36071512044349	33.4067133047131	0.0167072186215334	0.273349243251892	0.290056461873425	0.0575998842212456
IBD	Brain_Anterior_cingulate_cortex_BA24	0.00918520045457089	0.000228747149784645	12.038020511954	9.25580580798318	40.1543820905237	0.0174496518680034	0.266417882612082	0.283867534480086	0.0614711079939561
IBD	Brain_Caudate_basal_ganglia	0.00787248563310971	0.00022649371786068	13.6508288713079	9.66555862065663	34.7580750029994	0.0179973255135356	0.275471431910068	0.293468757423604	0.0613262061404295
IBD	Brain_Cerebellar_Hemisphere	0.00833132142855876	0.000219262319360154	12.0666582443432	10.1454383285548	37.9970505323077	0.0166867352605803	0.279916349484263	0.296603084744843	0.0562594798194201
IBD	Brain_Cerebellum	0.010117502478459	0.000214896431226177	9.69843698928282	10.266539380831	47.0808306156113	0.0165932056847553	0.277617428590537	0.294210634275292	0.0563990683940713
IBD	Brain_Cortex	0.011855215510731	0.000214078887373716	11.701501687168	9.85294405944601	55.3777892634288	0.0237110220896996	0.265419790888451	0.289130812978151	0.0820079390552241
IBD	Brain_Frontal_Cortex_BA9	0.00886853120066228	0.000221658682475835	14.027805331533	10.0019305538428	40.0098525426773	0.0206475373544616	0.278972907632222	0.299620444986684	0.0689123112255548
IBD	Brain_Hippocampus	0.00846598139120935	0.000227523328664456	8.18827680854749	9.64526773605422	37.2092894425551	0.0110589757371015	0.276142763599998	0.287201739337099	0.0385059497293684
IBD	Brain_Hypothalamus	0.00824515882880342	0.000228283164822697	15.622497814993	9.25992537778222	36.1181203844237	0.0206694927539595	0.265995823913651	0.28666531666761	0.072103221255489
IBD	Brain_Nucleus_accumbens_basal_ganglia	0.0100391509862534	0.0002204804407828	13.1954793993444	9.71819355475921	45.5330683783567	0.022003815608671	0.269618109794689	0.29162192540336	0.0754532279362609
IBD	Brain_Putamen_basal_ganglia	0.00841650102886015	0.000223810463060427	8.31634139301176	10.0524107144731	37.6054850777363	0.0114406334494426	0.283102729662003	0.294543363111445	0.0388419325717886
IBD	Brain_Spinal_cord_cervical_c-1	0.00610470239208014	0.000234998048846755	26.214193972621	8.84606475775048	25.9776726744701	0.0245154726987752	0.261581976747609	0.286097449446384	0.0856892389156706
IBD	Brain_Substantia_nigra	0.0101322320779464	0.000226980631011557	11.3045056563122	9.35989926252636	44.6391924843601	0.0166813247338895	0.267333522137607	0.284014846871496	0.0587339884433472
IBD	Breast_Mammary_Tissue	0.00521508762798408	0.000227541802672203	15.9770858798286	9.94663171335715	22.919250734323	0.0147835682753228	0.284793897438989	0.299577465714312	0.0493480650825085
IBD	Cells_Cultured_fibroblasts	0.00923008689620799	0.000210386443007241	14.0912358685843	9.56907811271714	43.8720611664617	0.0232307856877969	0.253326893512418	0.276557679200215	0.0839997853430744
IBD	Cells_EBV-transformed_lymphocytes	0.0116780857499931	0.00022369637971408	11.0622481691167	9.45846454593242	52.2050726297832	0.019314212728829	0.26623983931592	0.285554052044749	0.0676376769670293
IBD	Colon_Sigmoid	0.0089723874266954	0.000217629454786584	12.1277544962467	9.84653926312322	41.2278174178862	0.0190961939990802	0.269646469058424	0.288742663057504	0.0661356856547282
IBD	Colon_Transverse	0.0095956478195273	0.000217977353968043	16.4394778506639	9.64981081734888	44.0213060891365	0.0280123587148165	0.264681521325337	0.292693880040154	0.0957053106507508
IBD	Esophagus_Gastroesophageal_Junction	0.00892281967031801	0.000219886903221002	10.6360843854396	9.91544850678461	40.5791319974611	0.0165963441005364	0.274350131740093	0.290946475840629	0.0570426022607241
IBD	Esophagus_Mucosa	0.0114548405323347	0.000203736079915558	11.1921620740672	10.0605144167061	56.2239174184681	0.0235017580864519	0.257917957005354	0.281419715091806	0.083511413117539
IBD	Esophagus_Muscularis	0.00811466509509407	0.000216010607560062	20.1114359445343	9.52297350827815	37.566049124869	0.0298130819474442	0.258845787305537	0.288658869252981	0.103281364693894
IBD	Heart_Atrial_Appendage	0.00913835901954324	0.000214684559265692	10.9930421340991	9.97165009045788	42.5664474930109	0.0174487286021535	0.269377480747738	0.286826209349892	0.0608338012125949
IBD	Heart_Left_Ventricle	0.0105649254253247	0.000219527035535915	14.1811007002687	9.76186046517812	48.1258511031833	0.0248533500812387	0.269658463161165	0.294511813242403	0.0843882960334181
IBD	Kidney_Cortex	0.00558257723034979	0.000231070893561412	9.69332074268266	9.80992651251409	24.1595864555139	0.00688278541544888	0.285236070261116	0.292118855676564	0.0235615924193183
IBD	Liver	0.00841074712451252	0.000228434907932021	13.5799239138661	9.24963585740749	36.8190098468463	0.0175487403132391	0.265876867263408	0.283425607576647	0.0619165659140144
IBD	Lung	0.00663273378713024	0.000222048332320844	18.0865161809043	9.50921410991878	29.8706759821389	0.0222631022828807	0.265696350128837	0.287959452411717	0.0773133234433627
IBD	Minor_Salivary_Gland	0.00757179553921634	0.00023221176067956	10.3760530885381	9.13555842162293	32.6072870601288	0.0128074746108344	0.266939447537186	0.279746922148021	0.0457823611158721
IBD	Muscle_Skeletal	0.00868143193744272	0.000218262984011647	11.9110420455226	9.69508958129694	39.7750996430044	0.0177466589299111	0.266271914782695	0.284018573712606	0.0624841491805695
IBD	Nerve_Tibial	0.00760455893895282	0.000214608902160201	12.0103481276205	8.4801489816809	35.4344990464383	0.0176079986168701	0.229004840256064	0.246612838872934	0.0713993590006988
IBD	Ovary	0.00905060205137547	0.000222319106719862	8.02882774922803	10.2550969177357	40.7099604928689	0.0119439051130465	0.286886428909956	0.298830334023003	0.0399688510609069
IBD	Pancreas	0.00979123616108254	0.000219530709549751	9.43424610404205	10.0765718166992	44.6007585051038	0.0157377703414092	0.278356605837832	0.294094376179241	0.053512653134916
IBD	Pituitary	0.0088370305436519	0.000222835100944312	14.2072244448663	9.61964089817663	39.6572645252165	0.0219031908655124	0.26973413407247	0.291637324937982	0.0751042098955275
IBD	Prostate	0.00830754434649498	0.000227932165694144	14.4809144359215	9.51787376975808	36.4474418132044	0.0205079452595852	0.272985138456282	0.293493083715868	0.069875395358342
IBD	Skin_Not_Sun_Exposed_Suprapubic	0.00791043681138406	0.000219766274994166	19.9301746632721	9.15751875885641	35.9947713159995	0.0294502983456978	0.253240003382948	0.282690301728646	0.104178665364923
IBD	Skin_Sun_Exposed_Lower_leg	0.00376128967585808	0.0002214533732642	20.697213002664	9.66823810581998	16.98456709156	0.0147926797102055	0.269415814067305	0.28420849377751	0.052048689726303
IBD	Small_Intestine_Terminal_Ileum	0.013873198759691	0.000213493540567188	10.0684761604924	9.93737047716365	64.9818196973742	0.02314792373992	0.266962135323107	0.290110059063027	0.0797901452113767
IBD	Spleen	0.0084357831835756	0.000224969096501093	19.7915114831036	8.73981808046459	37.4975199472991	0.0283556900799029	0.247410828552582	0.275766518632485	0.10282499202774
IBD	Stomach	0.0121017545189206	0.000217030882760399	11.6936950253377	9.63495750960107	55.7605183419027	0.0242918161403905	0.263126620161488	0.287418436301878	0.0845172510606681
IBD	Testis	0.00742819082264712	0.000215391200590653	12.7434447452305	10.0315237659596	34.486974408784	0.0187704776690342	0.271886916949613	0.290657394618647	0.0645793914641729
IBD	Thyroid	0.00847605392715305	0.000215463670974243	15.2358456145368	9.57305653546658	39.3386685041967	0.0246597083213975	0.259548262118206	0.284207970439603	0.0867664206716465
IBD	Uterus	0.0078703364213252	0.000233558648234411	23.3481326153289	8.4944711915062	33.6974737643889	0.0284109193959691	0.249646652781433	0.278057572177403	0.102176391649722
IBD	Vagina	0.0017601818101662	0.000244201500285978	32.0247872194962	9.17508156023468	7.20790743752555	0.0084577205939598	0.281936762208097	0.290394482802057	0.0291249355440574
IBD	Whole_Blood	0.0153767092683501	0.000206583374992604	15.7028759275095	9.14694446134659	74.4334304195613	0.0392047477412492	0.237774270048733	0.276979017789983	0.141544107037653
SCZ	Adipose_Subcutaneous	0.0108302728933638	0.000306855045226678	14.4965741031301	10.3429633612753	35.2944266742082	0.0147076500425494	0.1901522940275	0.204859944070049	0.071793683774122
SCZ	Adipose_Visceral_Omentum	0.0152841764737607	0.000303730954324926	11.7461347184972	10.3694409151449	50.3214317017224	0.0164430234211092	0.188698179714482	0.205141203135591	0.0801546601549421
SCZ	Adrenal_Gland	0.0063837840108733	0.000320299497136275	30.6410985355236	9.8354923868354	19.9306713496252	0.0162438655387847	0.18874509666644	0.204988962205225	0.0792426351352621
SCZ	Artery_Aorta	0.0162729325998327	0.000294184879111113	14.6381862159199	10.2655749986701	55.3153263655216	0.0219505815011716	0.180936815097979	0.20288739659915	0.10819095650648
SCZ	Artery_Coronary	0.0146312321102784	0.000310721982738314	9.44948908513543	10.5458056157979	47.0878564217987	0.011523441489859	0.196324751399183	0.207848192889042	0.0554416246284649
SCZ	Artery_Tibial	0.0157957244041626	0.000296218866439917	10.9758189641243	9.72720384749449	53.324504931108	0.0163596072082826	0.172633091372014	0.188992698580297	0.0865621123523558
SCZ	Brain_Amygdala	0.00794192365952825	0.000325421995926227	17.4847291440942	10.3195226400895	24.4049995358294	0.0102091896907787	0.201200857500036	0.211410047190815	0.0482909389900663
SCZ	Brain_Anterior_cingulate_cortex_BA24	0.0127384253643117	0.000317252471919909	16.4391563841504	10.0319388630116	40.1523281669734	0.0165609609301582	0.190683540102596	0.207244501032754	0.0799102550254921
SCZ	Brain_Caudate_basal_ganglia	0.0165551991475617	0.000306305009554935	12.0719347259143	10.3664777514969	54.0480848537757	0.0168109937369079	0.19024297741906	0.207053971155968	0.0811913610883833
SCZ	Brain_Cerebellar_Hemisphere	0.0156359989271594	0.000304510353289728	10.0215442556719	10.2804747139488	51.3480042902925	0.0132090875323631	0.187559275748164	0.200768363280527	0.0657926742865681
SCZ	Brain_Cerebellum	0.0150834236938647	0.000303459565917465	11.7068555696859	10.5785304386864	49.7048878596466	0.0150561497072718	0.192331087383337	0.207387237090609	0.0725992106288281
SCZ	Brain_Cortex	0.0130139731795703	0.000311301417885106	11.4274779944299	10.475655739394	41.805055910068	0.0127580956758702	0.195382486048991	0.208140581724861	0.0612955703791346
SCZ	Brain_Frontal_Cortex_BA9	0.0107223262445115	0.000313770739651832	10.5195569801401	10.3632520909148	34.1724861164849	0.00940004565048627	0.194819228367342	0.204219274017828	0.0460291796437669
SCZ	Brain_Hippocampus	0.0158181627424029	0.000310124795618963	14.793467867891	10.198195641865	51.0057982007926	0.018659469796326	0.189488625250692	0.208148095047018	0.089645162460464
SCZ	Brain_Hypothalamus	0.0168186170328211	0.000309926024034214	15.7226061031406	10.1583590575493	54.2665530757895	0.0211534945122936	0.18862746094568	0.209780955457973	0.100836105289507
SCZ	Brain_Nucleus_accumbens_basal_ganglia	0.0151186646706179	0.000308152215898165	11.2391898865367	10.4600180033621	49.0623266379955	0.0141915901630347	0.193117238151313	0.207308828314347	0.0684562750097437
SCZ	Brain_Putamen_basal_ganglia	0.0136382679090581	0.000309444638130499	15.9731326067534	10.2733422795472	44.0733696064451	0.0179583525368494	0.190466251400934	0.208424603937784	0.0861623445483919
SCZ	Brain_Spinal_cord_cervical_c-1	0.0114861280426855	0.000318267451136941	16.9248137240166	10.1440609275094	36.0895467056209	0.0147759796345251	0.193431584686999	0.208207564321524	0.0709675447319837
SCZ	Brain_Substantia_nigra	0.00885788828511971	0.000323020048784228	19.5155582336379	10.2009449299248	27.4221006357306	0.0123989684402119	0.197420931217197	0.209819899657409	0.0590933865684654
SCZ	Breast_Mammary_Tissue	0.011716922940838	0.000311603845032414	11.5108570868401	10.5621750207453	37.60198446723	0.0121261447745944	0.197187546074692	0.209313690849286	0.0579328792368661
SCZ	Cells_Cultured_fibroblasts	0.0140896815121325	0.000295434110314308	9.79092984477727	10.1371675874893	47.691451393824	0.0126859249225296	0.17943228087996	0.192118205802489	0.0660318727709313
SCZ	Cells_EBV-transformed_lymphocytes	0.0141351477139831	0.000314455658912532	13.4684056412522	10.2420289139212	44.9511634259216	0.0142677679982907	0.192960638218519	0.20722840621681	0.0688504450657369
SCZ	Colon_Sigmoid	0.0117527211996443	0.000310883898679201	16.3343301148956	10.1448593884986	37.8042132435167	0.0169045747662649	0.188958997528224	0.205863572294489	0.0821154251713986
SCZ	Colon_Transverse	0.0122683566130075	0.000308700114435184	16.061093332633	10.2420991452788	39.7419891970379	0.0177140205153576	0.189430140219228	0.207144160734586	0.0855154229428392
SCZ	Esophagus_Gastroesophageal_Junction	0.0166448551815866	0.000302565432043806	13.5449517642779	10.2660956872219	55.0124152291685	0.0200411905499898	0.186100667631672	0.206141858181662	0.0972203837045484
SCZ	Esophagus_Mucosa	0.00875903070238915	0.00030842423844876	18.2448038990418	10.4859312801279	28.399294252758	0.0149871032398445	0.193766557243522	0.208753660483367	0.071793247625656
SCZ	Esophagus_Muscularis	0.0102929816345804	0.000306504001196269	16.6302271059418	10.2776351426627	33.5818834155753	0.0159784434821694	0.188735092849403	0.204713536331572	0.0780526963116368
SCZ	Heart_Atrial_Appendage	0.0144907274074371	0.000300251515921689	15.8206803972134	10.1468101065865	48.2619625181727	0.0202113186343374	0.182531598149615	0.202742916783953	0.099689394603487
SCZ	Heart_Left_Ventricle	0.0158087520734216	0.000304475750188308	11.858017523831	10.5962795538586	51.9212188939328	0.0156742133631496	0.193298921687289	0.208973135050439	0.0750058774749512
SCZ	Kidney_Cortex	0.00963424482430326	0.000320144535887743	10.6057565581891	10.4984911542503	30.0934226398337	0.00639452133929052	0.201370707154296	0.207765228493586	0.0307776300474067
SCZ	Liver	0.014870615026802	0.000312784469297539	10.3695661152865	10.6291047484067	47.542689891857	0.0118201194367433	0.199188922608819	0.211009042045562	0.0560171228785119
SCZ	Lung	0.00684724671846405	0.0003131648540529	20.3128213997556	10.2221414124667	21.8646716892037	0.0131495875352392	0.19179541257702	0.204945000112259	0.0641615434776964
SCZ	Minor_Salivary_Gland	0.00649959973136888	0.000326343634519654	17.9342152128798	10.2558408400028	19.9164287084553	0.00944869145239743	0.200525557819682	0.20997424927208	0.044999286746605
SCZ	Muscle_Skeletal	0.0119878983995663	0.000307292419562083	10.1026016258906	10.7042704340599	39.0113703964779	0.0107266032041352	0.197075317238543	0.207801920442678	0.0516193651208058
SCZ	Nerve_Tibial	0.0111778190327728	0.000298808982503062	16.2777166397582	10.4629296483228	37.40790835382	0.0179689645300611	0.187314013128979	0.20528297765904	0.087532657285916
SCZ	Ovary	0.0154408887863341	0.000307313439617544	11.0830396050838	10.4499789720575	50.2447559909858	0.0140343239347448	0.192406741529685	0.20644106546443	0.0679822297137045
SCZ	Pancreas	0.0111440482602858	0.000312817599515437	16.6327251731446	9.96620192636297	35.6247483439175	0.0159699136356229	0.186785937253594	0.202755850889217	0.0787642554608631
SCZ	Pituitary	0.00692567038398687	0.000322780117741599	19.6790880297849	10.1565105798663	21.4563103590265	0.0119638538451921	0.196414983857899	0.208378837703091	0.0574139580442369
SCZ	Prostate	0.0137589045376078	0.000311852768337047	15.1635957022158	10.2330123285084	44.1198730124382	0.0178883877912078	0.191194949371676	0.209083337162884	0.0855562572988399
SCZ	Skin_Not_Sun_Exposed_Suprapubic	0.00948792187674053	0.000308543069712732	16.6499391076996	10.4065589391276	30.7507210762316	0.0150746489787	0.192373948482094	0.207448597460795	0.0726669120120176
SCZ	Skin_Sun_Exposed_Lower_leg	0.0140032527613505	0.000297592627338608	9.62514439377695	10.6457614300185	47.0551064607432	0.0131368890456079	0.189811364763888	0.202948253809496	0.0647302393542116
SCZ	Small_Intestine_Terminal_Ileum	0.0131006426012998	0.00031287064759868	11.0066688094819	10.4611877074937	41.8723926384556	0.0119497998690101	0.196096178656794	0.208045978525804	0.057438264145673
SCZ	Spleen	0.0120566222565127	0.000313004254334626	15.5481757138532	10.2732596696915	38.5190363694649	0.0161101304125378	0.192655681373192	0.20876581178573	0.0771684322961496
SCZ	Stomach	0.0158398602573581	0.000307535747944129	13.7472889380186	10.1581404024041	51.5057529514773	0.0187179517599416	0.18716866009286	0.205886611852802	0.0909138850335931
SCZ	Testis	0.0121304321982819	0.000301557332835325	9.84199949205324	10.2066965763521	40.2259566505256	0.0120466887707943	0.184407428791743	0.196454117562537	0.0613206224448794
SCZ	Thyroid	0.00808996037405276	0.000308017123227294	16.3624915796088	10.3162105516549	26.264644930415	0.0130112041321522	0.190378706829578	0.203389910961731	0.0639717283449736
SCZ	Uterus	0.00693988992990357	0.00032801660814144	19.7152728423485	10.2169052519238	21.1571297234776	0.010482683810273	0.200788351477398	0.211271035287671	0.0496172312309616
SCZ	Vagina	0.0132944349656795	0.000317225649393597	15.4900095481437	10.0985321556635	41.9084490522533	0.0152398035092384	0.191933093211555	0.207172896720794	0.0735607975293072
SCZ	Whole_Blood	0.0123038515550306	0.000308697860745779	18.625838222202	10.1662948450707	39.8572621310233	0.0189222962304583	0.188026748347391	0.206949044577849	0.091434566750755
SBP	Adipose_Subcutaneous	0.00958057802779862	0.000253920984822183	16.0994095327467	9.86013853389739	37.7305484795113	0.00537496862957948	0.0593710072967895	0.064745975926369	0.0830162578087023
SBP	Adipose_Visceral_Omentum	0.0110836586645084	0.000259106855881088	12.9387741460446	10.3996506218891	42.7764005966521	0.00492932463260812	0.0638984701532484	0.0688277947858565	0.0716182270250659
SBP	Adrenal_Gland	0.0131630327007743	0.000256017448487024	13.8205124300073	10.3169654633718	51.4145921637894	0.00571143870417696	0.0626346057949948	0.0683460444991718	0.0835664850252771
SBP	Artery_Aorta	0.0215953246846491	0.000236997709032947	13.8054139954283	9.9397128478634	91.1203942551487	0.0102672596642204	0.055861268397495	0.0661285280617154	0.155262183586459
SBP	Artery_Coronary	0.0111374838663268	0.000262086718039	17.6863938086313	10.2970980095651	42.4954150659001	0.00630582195091563	0.0639959758146722	0.0703017977655878	0.0896964537370947
SBP	Artery_Tibial	0.0160979138124589	0.000244783709292695	18.1443087234686	9.95337097289197	65.7638282342155	0.0102051694739491	0.0577757390053188	0.0679809084792679	0.150118168501107
SBP	Brain_Amygdala	0.00645397915998132	0.000272482506263513	11.870125851277	10.4797548337284	23.6858477576531	0.00219133088278337	0.0677146370040468	0.0699059678868301	0.0313468355996571
SBP	Brain_Anterior_cingulate_cortex_BA24	0.0126700941636817	0.00026227194141292	15.034363126422	10.2930976591149	48.3089959811369	0.00576458844002108	0.0640163238454615	0.0697809122854826	0.0826098176595544
SBP	Brain_Caudate_basal_ganglia	0.0119515449031426	0.000259477545678673	16.9955642751095	9.8902028162783	46.0600352600179	0.00649474818827233	0.0608552128531918	0.0673499610414641	0.0964328425412723
SBP	Brain_Cerebellar_Hemisphere	0.0114497209983397	0.000257601515347441	14.8055941728481	10.4947634520759	44.4474132184234	0.00537762174114899	0.0641082429869448	0.0694858647280938	0.0773915926957554
SBP	Brain_Cerebellum	0.015775679527747	0.000249229613298072	11.0803418836392	10.3266760333098	63.2977731618098	0.00564798808348478	0.0610313537107703	0.0666793417942551	0.0847037167960077
SBP	Brain_Cortex	0.0113518853090271	0.000258270296270165	13.9280084810324	10.3361371456366	43.9535071317392	0.00515795080243543	0.0633031805074617	0.0684611313098971	0.0753413024842867
SBP	Brain_Frontal_Cortex_BA9	0.0077365081369565	0.000265343903756958	19.0189547051742	10.2067154839787	29.1565324374015	0.00467647887301289	0.0642226068165955	0.0688990856896084	0.0678743241104898
SBP	Brain_Hippocampus	0.00908314430398112	0.000265881491644653	10.1507791288104	10.5597188765514	34.1623790651838	0.0028044417507063	0.0665783870742756	0.0693828288249819	0.0404198243023573
SBP	Brain_Hypothalamus	0.0108390643605128	0.000263345773979137	11.2683727997644	10.5554528093937	41.159059424935	0.00374694653225209	0.0659167867498341	0.0696637332820862	0.0537861862366714
SBP	Brain_Nucleus_accumbens_basal_ganglia	0.00730881187813463	0.000268605033338047	17.3072506475331	10.3421094763592	27.210256588663	0.00401794616886873	0.0658743107173299	0.0698922568861987	0.0574877153475085
SBP	Brain_Putamen_basal_ganglia	0.00781256734547973	0.000265129621525167	18.0119843317677	10.1873449907686	29.4669727982022	0.00441839237222003	0.0640489585183703	0.0684673508905903	0.0645328366695617
SBP	Brain_Spinal_cord_cervical_c-1	0.00927294976930234	0.000266614951203172	12.3262315463195	10.4480998769049	34.7803066836861	0.00335720969339041	0.0660563575435951	0.0694135672369856	0.0483653243454342
SBP	Brain_Substantia_nigra	0.00954201143870369	0.000267193577208669	10.9407407716509	10.4730948241207	35.7119790766965	0.00291518496941914	0.0663580868869385	0.0692732718563577	0.0420823918273119
SBP	Breast_Mammary_Tissue	0.0124062824061559	0.000254852282941006	13.5512701661359	10.1588741130934	48.6802875100306	0.0056845571876562	0.0613941390760076	0.0670786962636638	0.0847445985728779
SBP	Cells_Cultured_fibroblasts	0.0125840840612546	0.000243661445284549	11.9492631998181	10.430494415149	51.6457745153684	0.00511324359249548	0.0602676860837272	0.0653809296762227	0.0782069575611285
SBP	Cells_EBV-transformed_lymphocytes	0.00851559141677504	0.000269574470390575	18.0913491666441	10.1799728317931	31.5890128781007	0.00442267282466724	0.0650756007964685	0.0694982736211358	0.0636371609570776
SBP	Colon_Sigmoid	0.00776078101241498	0.000262936431252569	15.8095494225163	10.4660285520436	29.5158072064963	0.00411306007718382	0.0652567568066989	0.0693698168838827	0.0592917822468613
SBP	Colon_Transverse	0.0117627935173489	0.000255832580687367	17.0565838534128	9.94325543277369	45.9784812620222	0.00680596909691174	0.0603222114466263	0.0671281805435381	0.10138765927817
SBP	Esophagus_Gastroesophageal_Junction	0.00815410063144085	0.000264550798614693	14.3963860271818	10.2771212758791	30.8224381636321	0.00392118747933761	0.0644723299096005	0.0683935173889381	0.0573327360404455
SBP	Esophagus_Mucosa	0.0131754533589782	0.000247674301489342	12.1999575665398	10.5646068546763	53.1966912988149	0.00560749066417887	0.0620479008822571	0.0676553915464359	0.0828831307602457
SBP	Esophagus_Muscularis	0.0113297243628186	0.000252477043046579	14.1323106793367	10.380555218263	44.8742754038372	0.00557460893427888	0.0621491631095713	0.0677237720438502	0.0823139167539192
SBP	Heart_Atrial_Appendage	0.0112733387585347	0.000252237392991874	13.143783785216	10.0216389785595	44.6933685161338	0.00492011847552747	0.0599433526324891	0.0648634711080165	0.0758534563673604
SBP	Heart_Left_Ventricle	0.0116085577427781	0.000258426540384727	16.4892489893899	9.98701515949483	44.920145297368	0.00603910383585883	0.061202002097719	0.0672411059335778	0.0898126785990757
SBP	Kidney_Cortex	0.00494087742264271	0.0002722476747731	23.8234997434369	10.1644539155096	18.1484650943689	0.00285906078393487	0.06562072692804	0.0684797877119748	0.0417504329300792
SBP	Liver	0.00934518204612612	0.000265408808884026	12.8655108587889	10.3411279942594	35.2105195205093	0.00353138478196881	0.0650842722626261	0.0686156570445949	0.0514661658005211
SBP	Lung	0.0141265734912382	0.000248158804803845	12.3327707106274	10.3364606547625	56.9255380739136	0.00615504881978653	0.0608267134198642	0.0669817622396507	0.091891413632336
SBP	Minor_Salivary_Gland	0.00884964980108579	0.000267777140178455	15.7067975075829	10.3623555066852	33.0485634254967	0.00432719843458581	0.0657998333255351	0.0701270317601209	0.0617051417403147
SBP	Muscle_Skeletal	0.0110685209114733	0.000255733231465105	11.4569461579186	10.0329682344928	43.2815119414138	0.00416087966857715	0.0608428305691154	0.0650037102376925	0.0640098796416771
SBP	Nerve_Tibial	0.0108492280611367	0.000247374729499999	14.7695882803804	10.248673409219	43.8574630604568	0.00587593086372	0.0601195599224725	0.0659954907861925	0.0890353385317858
SBP	Ovary	0.0120803666850887	0.000258566405122913	11.4676190639023	10.5150073127339	46.7205578363753	0.00435408996709932	0.0644724958959174	0.0688265858630167	0.0632617456249409
SBP	Pancreas	0.0114929902114489	0.000257342378118728	13.1378419210424	10.296774014251	44.6603093336863	0.00488446394915531	0.0628355322268609	0.0677199961760162	0.0721273512251792
SBP	Pituitary	0.0104088657663671	0.000262526813836911	12.0793195509034	10.4567805504842	39.6487719263351	0.00418639805220902	0.0650975236928963	0.0692839217451054	0.0604238031965153
SBP	Prostate	0.0108165853284851	0.000262379930094245	16.8419043766274	10.1848688810398	41.2248959918539	0.00594007632387883	0.0633692928876581	0.0693093692115369	0.0857038000987905
SBP	Skin_Not_Sun_Exposed_Suprapubic	0.0115047216861863	0.000251992464474936	14.6431562489372	10.5333803020119	45.6550227014052	0.00598568322213999	0.0629430995082582	0.0689287827303982	0.086838661369545
SBP	Skin_Sun_Exposed_Lower_leg	0.0128490790471672	0.000247509012229301	16.1123569961361	10.0185326291468	51.9135805659606	0.00748747986878265	0.0588014371447749	0.0662889170135576	0.112952212920469
SBP	Small_Intestine_Terminal_Ileum	0.00648993073779792	0.000268622518557981	10.2569164284104	10.5317147529769	24.1600397935257	0.00211586145180872	0.0670863728044583	0.0692022342562671	0.0305750453659247
SBP	Spleen	0.0133963005031728	0.000256622533879873	13.4993702860498	10.2964488753747	52.2023545658064	0.00586881296629899	0.0626577885840773	0.0685266015503763	0.0856428428306724
SBP	Stomach	0.0109429453612104	0.000260441938507965	11.0816722996445	10.6179206716381	42.0168327109721	0.00396213740261989	0.0655757403143634	0.0695378777169833	0.056978118008514
SBP	Testis	0.0112428291596905	0.000252147934694447	14.6746477366069	10.2305397180346	44.5882262462888	0.00622286398098369	0.0611711672632257	0.0673940312442094	0.0923355357455096
SBP	Thyroid	0.0123704334462502	0.000247638175316918	13.1932706514065	10.1849199722052	49.9536609427	0.00591285383608598	0.0598092040671756	0.0657220579032616	0.0899675698650413
SBP	Uterus	0.0117062481026797	0.000264782490200868	12.9353441916352	10.2957870764986	44.2108090070426	0.0044752420294702	0.0646459945793436	0.0691212366088138	0.064744820102069
SBP	Vagina	0.0109479092881726	0.000265434800349969	17.4586808670976	10.2025559165031	41.2451919406876	0.00548768614875475	0.0642184252457984	0.0697061113945531	0.0787260405001384
SBP	Whole_Blood	0.0130208217563736	0.000252654720321722	11.5450146568309	10.1140677976754	51.5360320194825	0.00465518510460844	0.0605962967521101	0.0652514818567186	0.0713422128072195
