## Supplementary_figures_tables for "Adjusting for genetic confounders in transcriptome-wide association studies leads to reliable detection of causal genes": Table_S7.csv

trait	weight	pve_g	pve_v	h2	prop_h2_g
SBP	Adipose_Subcutaneous	0.00963259308038549	0.125499792899415	0.135132385979801	0.0712826389510013
SBP	Adipose_Visceral_Omentum	0.00841581250881788	0.12640449782371	0.134820310332528	0.062422438340786
SBP	Adrenal_Gland	0.0129130794261057	0.122243562269451	0.135156641695557	0.0955415824491462
SBP	Artery_Aorta	0.0217823544066779	0.114189628894739	0.135971983301417	0.16019737211887
SBP	Artery_Coronary	0.00897027095155659	0.125940479430551	0.134910750382107	0.0664904088528908
SBP	Artery_Tibial	0.0142934482023813	0.121072107204084	0.135365555406465	0.105591471622615
SBP	Brain_Amygdala	0.00360793731318043	0.131564268388767	0.135172205701947	0.0266914140702555
SBP	Brain_Anterior_cingulate_cortex_BA24	0.00212239398079817	0.132555799532924	0.134678193513722	0.0157590024444598
SBP	Brain_Caudate_basal_ganglia	0.00517125601237873	0.129870524601998	0.135041780614377	0.0382937487113392
SBP	Brain_Cerebellar_Hemisphere	0.00463263170539285	0.130259312771988	0.134891944477381	0.0343432791583019
SBP	Brain_Cerebellum	0.00882229338792217	0.126928920006909	0.135751213394831	0.064988688994349
SBP	Brain_Cortex	0.00491695736258553	0.130355386436141	0.135272343798727	0.0363485781683618
SBP	Brain_Frontal_Cortex_BA9	0.00443146658126638	0.130591261970587	0.135022728551853	0.0328201527905322
SBP	Brain_Hippocampus	0.00393966799188722	0.131386679520904	0.135326347512791	0.0291123499916735
SBP	Brain_Hypothalamus	0.00326889630367737	0.131856038986809	0.135124935290486	0.0241916586057934
SBP	Brain_Nucleus_accumbens_basal_ganglia	0.00290734983163177	0.132029631082811	0.134936980914443	0.0215459825166473
SBP	Brain_Putamen_basal_ganglia	0.00529485604790301	0.130148167493428	0.135443023541331	0.0390928665756435
SBP	Brain_Spinal_cord_cervical_c-1	0.000225322500873177	0.134052071090868	0.134277393591741	0.00167803749273128
SBP	Brain_Substantia_nigra	-0.00049847727115489	0.134984577984147	0.134486100712992	-0.00370653374967496
SBP	Breast_Mammary_Tissue	0.00881522576456791	0.125831350995895	0.134646576760463	0.0654693641432136
SBP	Cells_Transformed_fibroblasts	0.0106753480639608	0.124793062520817	0.135468410584778	0.0788032281317723
SBP	Cells_EBV-transformed_lymphocytes	0.0028307852970827	0.132078440601438	0.134909225898521	0.0209828888886519
SBP	Colon_Sigmoid	0.00746492490053681	0.12724752224248	0.134712447143017	0.0554137725121398
SBP	Colon_Transverse	0.00590909532443406	0.128944433512883	0.134853528837317	0.0438186184327634
SBP	Esophagus_Gastroesophageal_Junction	0.00761762023891431	0.126806274117988	0.134423894356902	0.0566686471579908
SBP	Esophagus_Mucosa	0.00758841046709125	0.127505820379988	0.135094230847079	0.0561712400263856
SBP	Esophagus_Muscularis	0.0107835678111626	0.124610192032766	0.135393759843928	0.0796459735189649
SBP	Heart_Atrial_Appendage	0.0106009804559164	0.124607735141739	0.135208715597655	0.0784045644473252
SBP	Heart_Left_Ventricle	0.00773427364838638	0.127353854027685	0.135088127676071	0.0572535409398261
SBP	Kidney_Cortex	NA	NA	NA	NA
SBP	Liver	0.00339718874869856	0.131224845720995	0.134622034469694	0.0252350126937307
SBP	Lung	0.00731865916637175	0.127463011726949	0.13478167089332	0.0543001071129654
SBP	Minor_Salivary_Gland	0.00500914161594118	0.130100319339498	0.13510946095544	0.0370746917389689
SBP	Muscle_Skeletal	0.00732586185617599	0.127606515425535	0.134932377281711	0.0542928391521708
SBP	Nerve_Tibial	0.00697058321128662	0.127691120531117	0.134661703742404	0.0517636641863728
SBP	Ovary	0.00688330397966111	0.128663156080477	0.135546460060138	0.0507818793394323
SBP	Pancreas	0.00428300072488238	0.130349861777098	0.13463286250198	0.0318124464212397
SBP	Pituitary	0.00517556732014394	0.129606618570097	0.134782185890241	0.0383994908968061
SBP	Prostate	0.00666308387438247	0.1285509815814	0.135214065455782	0.0492780381384319
SBP	Skin_Not_Sun_Exposed_Suprapubic	0.00445663596492304	0.129951709125387	0.134408345090311	0.0331574349935532
SBP	Skin_Sun_Exposed_Lower_leg	0.00767775110791923	0.127292698476526	0.134970449584445	0.0568846820289772
SBP	Small_Intestine_Terminal_Ileum	0.00325627705706914	0.131477911907838	0.134734188964907	0.0241681571847905
SBP	Spleen	0.00653117427846949	0.128526091940376	0.135057266218845	0.0483585553100597
SBP	Stomach	0.00627138888845545	0.128434466960238	0.134705855848694	0.0465561712142618
SBP	Testis	0.00247270924941129	0.13196094219307	0.134433651442481	0.0183935288737528
SBP	Thyroid	0.00494933962549646	0.129834552649438	0.134783892274934	0.036720557196855
SBP	Uterus	0.00791550647074622	0.128000027448429	0.135915533919176	0.0582384238394216
SBP	Vagina	0.0042477599820475	0.1310267348224	0.135274494804447	0.0314010411806606
SBP	Whole_Blood	0.00394162595316745	0.131004069086676	0.134945695039843	0.0292089788562998
IBD	Adipose_Subcutaneous	0.0321812461680537	0.279539077793173	0.311720323961227	0.1032375616678
IBD	Adipose_Visceral_Omentum	0.0292539525949215	0.284704503167134	0.313958455762055	0.0931777821492811
IBD	Adrenal_Gland	0.0261465150019456	0.286669664719578	0.312816179721523	0.0835842795127218
IBD	Artery_Aorta	0.0291306430725118	0.283846732940457	0.312977376012969	0.0930758748239513
IBD	Artery_Coronary	0.0119194221589792	0.297577665021575	0.309497087180554	0.038512227263792
IBD	Artery_Tibial	0.0253145270027411	0.285878377052767	0.311192904055508	0.0813467359725711
IBD	Brain_Amygdala	0.0225483530530899	0.290334922465162	0.312883275518252	0.0720663417235752
IBD	Brain_Anterior_cingulate_cortex_BA24	0.0163316203764078	0.293661960082165	0.309993580458573	0.0526837373607816
IBD	Brain_Caudate_basal_ganglia	0.012487747516008	0.298736381618352	0.31122412913436	0.040124612287426
IBD	Brain_Cerebellar_Hemisphere	0.0107104265670536	0.298793601234689	0.309504027801743	0.0346051282211885
IBD	Brain_Cerebellum	0.0265265286663936	0.285987966866791	0.312514495533184	0.0848809544694444
IBD	Brain_Cortex	0.0314469683657706	0.281359946087503	0.312806914453274	0.100531564082379
IBD	Brain_Frontal_Cortex_BA9	0.0193275067942424	0.293066266722396	0.312393773516638	0.0618690525636006
IBD	Brain_Hippocampus	0.00259140733645484	0.306662787171858	0.309254194508313	0.00837953820020114
IBD	Brain_Hypothalamus	0.00968852277327034	0.300508863162857	0.310197385936127	0.0312334120548176
IBD	Brain_Nucleus_accumbens_basal_ganglia	0.0230705726716405	0.290520576823784	0.313591149495424	0.0735689534247431
IBD	Brain_Putamen_basal_ganglia	0.0183956813186434	0.293809612862245	0.312205294180889	0.0589217468810285
IBD	Brain_Spinal_cord_cervical_c-1	-0.00275550510115901	0.311804868539514	0.309049363438354	-0.00891606787505531
IBD	Brain_Substantia_nigra	0.019246057393685	0.292778509659044	0.312024567052729	0.061681224576245
IBD	Breast_Mammary_Tissue	0.0246422254604381	0.284437794718277	0.309080020178715	0.0797276557902047
IBD	Cells_Transformed_fibroblasts	0.0308951578954536	0.279721961648973	0.310617119544426	0.099463796267143
IBD	Cells_EBV-transformed_lymphocytes	0.0254068171814542	0.288221765754709	0.313628582936163	0.0810092528671903
IBD	Colon_Sigmoid	0.0245405753726626	0.287912017994884	0.312452593367546	0.07854175607304
IBD	Colon_Transverse	0.0276049959361695	0.282888901880317	0.310493897816486	0.0889067261234394
IBD	Esophagus_Gastroesophageal_Junction	0.0316738719866068	0.279074992630645	0.310748864617252	0.10192755499081
IBD	Esophagus_Mucosa	0.0270940491312734	0.283391836106558	0.310485885237831	0.0872633843258912
IBD	Esophagus_Muscularis	0.0283557104853218	0.282328067659804	0.310683778145125	0.0912687191285423
IBD	Heart_Atrial_Appendage	0.0145922143038787	0.295249098265516	0.309841312569395	0.0470957671295382
IBD	Heart_Left_Ventricle	0.0221912619093458	0.289632283260057	0.311823545169402	0.0711660881710845
IBD	Kidney_Cortex	NA	NA	NA	NA
IBD	Liver	0.0296411685354136	0.282973980077114	0.312615148612528	0.0948168016392335
IBD	Lung	0.0264572830473675	0.284178938792285	0.310636221839652	0.0851712749101891
IBD	Minor_Salivary_Gland	0.016608121144543	0.294355512394545	0.310963633539088	0.0534085640675257
IBD	Muscle_Skeletal	0.0266462994083599	0.283767328050192	0.310413627458551	0.0858412680735735
IBD	Nerve_Tibial	0.0350416755308047	0.275086017473063	0.310127693003868	0.112991120500702
IBD	Ovary	0.0159240357404242	0.297150017465004	0.313074053205429	0.0508634796700172
IBD	Pancreas	0.0201071007649865	0.290666001120739	0.310773101885725	0.0647002608751515
IBD	Pituitary	0.0183800699229993	0.295610093492191	0.31399016341519	0.0585370883058375
IBD	Prostate	0.0230952873182672	0.288735739337744	0.311831026656011	0.0740634681735639
IBD	Skin_Not_Sun_Exposed_Suprapubic	0.0376546778876799	0.273716751165053	0.311371429052733	0.120931705269923
IBD	Skin_Sun_Exposed_Lower_leg	0.0383612643737313	0.273371169446693	0.311732433820424	0.123058303249349
IBD	Small_Intestine_Terminal_Ileum	0.0240643915645268	0.288583599606916	0.312647991171443	0.0769696023772976
IBD	Spleen	0.0354182667543319	0.276943893337591	0.312362160091923	0.113388467873025
IBD	Stomach	0.0303727849907214	0.284142651747312	0.314515436738033	0.0965700930476732
IBD	Testis	0.0276430548048239	0.285084999792022	0.312728054596846	0.0883932682037755
IBD	Thyroid	0.0323338748144618	0.279209190617304	0.311543065431766	0.103786212572732
IBD	Uterus	0.0173207638458093	0.295553296974384	0.312874060820193	0.0553601784705425
IBD	Vagina	0.0236071944420788	0.290998185479735	0.314605379921813	0.0750374785324578
IBD	Whole_Blood	0.0634103103829111	0.250910389641749	0.314320700024661	0.201737621410032
SCZ	Adipose_Subcutaneous	0.0158950171140137	0.40368387129963	0.419578888413643	0.0378832623683952
SCZ	Adipose_Visceral_Omentum	0.0163224055906517	0.403150441931362	0.419472847522013	0.0389117095112935
SCZ	Adrenal_Gland	0.0121860420309295	0.40702918290641	0.419215224937339	0.0290687010061502
SCZ	Artery_Aorta	0.020342327164096	0.400530243110805	0.420872570274901	0.0483336967073169
SCZ	Artery_Coronary	0.00378045517412293	0.415092230452343	0.418872685626466	0.00902530841434284
SCZ	Artery_Tibial	0.0116992677095249	0.406990173508105	0.41868944121763	0.0279425907553368
SCZ	Brain_Amygdala	0.00672054645317533	0.413643209180588	0.420363755633763	0.0159874545869043
SCZ	Brain_Anterior_cingulate_cortex_BA24	0.00837390745682083	0.411305859150516	0.419679766607337	0.0199530883380796
SCZ	Brain_Caudate_basal_ganglia	0.0172672213788533	0.403730425952488	0.420997647331342	0.0410150068255924
SCZ	Brain_Cerebellar_Hemisphere	0.0189966410398822	0.402205532235036	0.421202173274918	0.0451010043281119
SCZ	Brain_Cerebellum	0.0152234455523761	0.4043435094437	0.419566954996076	0.036283709598909
SCZ	Brain_Cortex	0.019536272796328	0.402124794250517	0.421661067046845	0.0463316970028861
SCZ	Brain_Frontal_Cortex_BA9	0.0162315733681239	0.40442284233443	0.420654415702553	0.0385864804034324
SCZ	Brain_Hippocampus	0.0168096388860018	0.404014098068941	0.420823736954943	0.0399446072306554
SCZ	Brain_Hypothalamus	0.016178689710431	0.406349312330964	0.422528002041395	0.0382902189494317
SCZ	Brain_Nucleus_accumbens_basal_ganglia	0.0163336116089957	0.404865783575758	0.421199395184754	0.0387788106909109
SCZ	Brain_Putamen_basal_ganglia	0.0120336311096611	0.407633404768756	0.419667035878417	0.0286742347644084
SCZ	Brain_Spinal_cord_cervical_c-1	0.013102947768989	0.407547491012096	0.420650438781085	0.0311492549656131
SCZ	Brain_Substantia_nigra	0.000632336022357461	0.41775492040744	0.418387256429798	0.0015113653980605
SCZ	Breast_Mammary_Tissue	0.0115587142517183	0.407969918897494	0.419528633149212	0.0275516695128823
SCZ	Cells_Transformed_fibroblasts	0.0168144506842752	0.40263438387725	0.419448834561525	0.0400870125240718
SCZ	Cells_EBV-transformed_lymphocytes	0.00556045133664875	0.413419841124213	0.418980292460862	0.0132713911291381
SCZ	Colon_Sigmoid	0.0121866368040131	0.407867431948085	0.420054068752098	0.0290120670422676
SCZ	Colon_Transverse	0.0174193193496325	0.402216189584002	0.419635508933634	0.0415105942628592
SCZ	Esophagus_Gastroesophageal_Junction	0.0142603760152105	0.405820126510863	0.420080502526074	0.0339467695583549
SCZ	Esophagus_Mucosa	0.0214489129158751	0.398734398553024	0.420183311468899	0.0510465607044052
SCZ	Esophagus_Muscularis	0.0155214752588706	0.404097347756159	0.41961882301503	0.0369894637884599
SCZ	Heart_Atrial_Appendage	0.0191055270495112	0.401714483418647	0.420820010468158	0.0454007095058443
SCZ	Heart_Left_Ventricle	0.0152113899913981	0.406104433206037	0.421315823197435	0.0361044830359239
SCZ	Kidney_Cortex	NA	NA	NA	NA
SCZ	Liver	0.012284511993998	0.408274663967859	0.420559175961857	0.0292099487923483
SCZ	Lung	0.0133667027852516	0.40615674832598	0.419523451111231	0.0318616343135192
SCZ	Minor_Salivary_Gland	0.00407187268796031	0.415605204799957	0.419677077487917	0.00970239478489874
SCZ	Muscle_Skeletal	0.0104402221098577	0.409280552888309	0.419720774998167	0.02487420859714
SCZ	Nerve_Tibial	0.010409259478195	0.409050763893585	0.41946002337178	0.0248158558580181
SCZ	Ovary	0.002794330878846	0.416795258068037	0.419589588946883	0.0066596763896345
SCZ	Pancreas	0.0126728330139222	0.406696138808196	0.419368971822118	0.0302188141360578
SCZ	Pituitary	0.00607905987079093	0.413217309903259	0.419296369774049	0.0144982411225426
SCZ	Prostate	0.0097063866173942	0.409790718884787	0.419497105502181	0.0231381492031385
SCZ	Skin_Not_Sun_Exposed_Suprapubic	0.0153280474681956	0.404114445290505	0.4194424927587	0.0365438593676622
SCZ	Skin_Sun_Exposed_Lower_leg	0.0137191639526493	0.40522086860872	0.418940032561369	0.0327473215409168
SCZ	Small_Intestine_Terminal_Ileum	0.0166827872017362	0.403599246247349	0.420282033449085	0.0396942668827103
SCZ	Spleen	0.0140708159361406	0.406285403454789	0.420356219390929	0.0334735523992682
SCZ	Stomach	0.0112202089357734	0.408716892767215	0.419937101702988	0.0267187845281392
SCZ	Testis	0.0180926108272416	0.401504167630868	0.41959677845811	0.043119041318016
SCZ	Thyroid	0.0142509428115732	0.404989689688991	0.419240632500564	0.0339922748579337
SCZ	Uterus	0.00425137589129483	0.415340510025486	0.419591885916781	0.0101321689813087
SCZ	Vagina	0.00240159061677626	0.417055364983774	0.41945695560055	0.00572547572453012
SCZ	Whole_Blood	0.0139037369316418	0.405441809167254	0.419345546098896	0.0331557997002377
