## Supplementary_figures_tables for "Adjusting for genetic confounders in transcriptome-wide association studies leads to reliable detection of causal genes": Table_S9.csv

genename	ensembl_gene_id	chromosome	start_position	max_pip_tissue	max_pip	other_tissues_detected	region_tag_tissue	z_tissue	num_eqtl_tissue	nearest_region_peak	distance_region_peak	which_nearest_region_peak	nearby	nearest	distance	which_nearest	known	GO_cTWAS	GO_silver	GO_MAGMA
MRPL20	ENSG00000242485	1	1401909	Whole Blood	0.938		1_1	5.44793382812499	3	FALSE	121865	SCNN1D	TRUE	FALSE	121865	SCNN1D	FALSE
ERRFI1	ENSG00000116285	1	8004404	Whole Blood	0.938		1_6	6.54716981132188	1	TRUE	81892	ERRFI1	TRUE	TRUE	81892	ERRFI1	FALSE			kinase binding (GO:0019900); negative regulation of protein tyrosine kinase activity (GO:0061099); regulation of epidermal cell differentiation (GO:0045604)
RNF186	ENSG00000178828	1	19814029	Colon Transverse	0.988		1_13	-7.27499999999863	1	FALSE	85947	OTUD3	TRUE	FALSE	85947	OTUD3	TRUE		protein K29-linked ubiquitination (GO:0035519); protein localization to mitochondrion (GO:0070585); protein localization to organelle (GO:0033365)	protein localization to organelle (GO:0033365)
OAZ3	ENSG00000143450	1	151762899	Colon Sigmoid	0.995		1_74	5.13839548782164	2	FALSE	57870	RORC	TRUE	FALSE	57870	RORC	FALSE		positive regulation of protein metabolic process (GO:0051247); positive regulation of protein catabolic process (GO:0045732)	positive regulation of protein metabolic process (GO:0051247); positive regulation of catabolic process (GO:0009896); regulation of protein catabolic process (GO:0042176)
ADAM15	ENSG00000143537	1	155050566	Stomach	0.917	Cells EBV-transformed lymphocytes; Spleen; Whole Blood; Esophagus Muscularis; Small Intestine Terminal Ileum	1_76	-5.56410256410197	1	FALSE	136283	THBS3	TRUE	FALSE	136283	THBS3	FALSE	regulation of receptor binding (GO:1900120); negative regulation of receptor binding (GO:1900121)	negative regulation of receptor binding (GO:1900121); cellular response to lipid (GO:0071396); negative regulation of cell growth (GO:0030308); negative regulation of growth (GO:0045926); apoptotic process (GO:0006915)	innate immune response (GO:0045087); apoptotic process (GO:0006915); cellular response to alcohol (GO:0097306)
EFNA1	ENSG00000169242	1	155127876	Esophagus Mucosa	0.822		1_76	-6.29334302613172	2	FALSE	64159	THBS3	TRUE	FALSE	64159	THBS3	FALSE		positive regulation of amyloid-beta formation (GO:1902004); positive regulation of peptidyl-tyrosine phosphorylation (GO:0050731); negative regulation of proteolysis (GO:0045861); positive regulation of amyloid precursor protein catabolic process (GO:1902993); regulation of peptidyl-tyrosine phosphorylation (GO:0050730)	positive regulation of protein modification process (GO:0031401); regulation of cell adhesion (GO:0030155); negative regulation of multicellular organismal process (GO:0051241); transmembrane receptor protein tyrosine kinase signaling pathway (GO:0007169); regulation of protein tyrosine kinase activity (GO:0061097)
MUC1	ENSG00000185499	1	155185824	Spleen	0.846	Cells EBV-transformed lymphocytes	1_76	5.86022805594713	2	FALSE	6142	THBS3	TRUE	FALSE	6142	THBS3	FALSE	regulation of DNA-templated transcription in response to stress (GO:0043620); cellular response to cytokine stimulus (GO:0071345); cytokine-mediated signaling pathway (GO:0019221)	cellular response to cytokine stimulus (GO:0071345); cytokine-mediated signaling pathway (GO:0019221); negative regulation of transcription, DNA-templated (GO:0045892); RNA polymerase II cis-regulatory region sequence-specific DNA binding (GO:0000978); cis-regulatory region sequence-specific DNA binding (GO:0000987)	negative regulation of cell adhesion (GO:0007162)
CD244	ENSG00000122223	1	160830160	Esophagus Mucosa	0.971		1_80	-5.58680555555383	1	FALSE	639481	FCGR2A	TRUE	FALSE	18857	ITLN1	FALSE	positive regulation of interleukin-8 production (GO:0032757)	positive regulation of interferon-gamma production (GO:0032729); positive regulation of cytokine production (GO:0001819); regulation of interleukin-8 production (GO:0032677); regulation of interferon-gamma production (GO:0032649); positive regulation of cellular biosynthetic process (GO:0031328)	positive regulation of cytokine production (GO:0001819); lymphocyte activation involved in immune response (GO:0002285); natural killer cell activation (GO:0030101)
FCGR2A	ENSG00000143226	1	161505430	Esophagus Mucosa	0.961	Colon Sigmoid; Small Intestine Terminal Ileum	1_80	9.1764705882335	1	TRUE	3062	FCGR2A	TRUE	TRUE	3062	FCGR2A	FALSE		negative regulation of immune response (GO:0050777); negative regulation of inflammatory response to antigenic stimulus (GO:0002862); negative regulation of inflammatory response (GO:0050728); regulation of inflammatory response to antigenic stimulus (GO:0002861)	regulation of immune response (GO:0050776); negative regulation of inflammatory response (GO:0050728); regulation of inflammatory response to antigenic stimulus (GO:0002861); negative regulation of inflammatory response to antigenic stimulus (GO:0002862)
ACBD3	ENSG00000182827	1	226144679	Whole Blood	0.823		1_115	-4.19841269841233	1	TRUE	0	ACBD3	FALSE	FALSE			FALSE
FOSL2	ENSG00000075426	2	28392448	Esophagus Gastroesophageal Junction	0.962		2_17	-7.38888888889005	1	TRUE	914	FOSL2	TRUE	TRUE	914	FOSL2	FALSE		RNA polymerase II cis-regulatory region sequence-specific DNA binding (GO:0000978); cis-regulatory region sequence-specific DNA binding (GO:0000987); RNA polymerase II transcription regulatory region sequence-specific DNA binding (GO:0000977); regulation of transcription by RNA polymerase II (GO:0006357); positive regulation of transcription by RNA polymerase II (GO:0045944)
ZFP36L2	ENSG00000152518	2	43222402	Spleen	0.943		2_27	-6.65184394489614	2	FALSE	397501	PLEKHH2	TRUE	FALSE	397501	PLEKHH2	FALSE	cellular response to cytokine stimulus (GO:0071345)	regulation of B cell activation (GO:0050864); regulation of lymphocyte differentiation (GO:0045619); ERK1 and ERK2 cascade (GO:0070371); negative regulation of mitotic cell cycle (GO:0045930); cellular response to cytokine stimulus (GO:0071345)	T cell differentiation (GO:0030217); regulation of lymphocyte differentiation (GO:0045619); response to tumor necrosis factor (GO:0034612); ERK1 and ERK2 cascade (GO:0070371); regulation of B cell activation (GO:0050864)
IL1R2	ENSG00000115590	2	101991960	Colon Transverse	0.967		2_59	6.25390289519459	2	TRUE	0	IL1R2	TRUE	FALSE	286546	IL1RL1, IL18R1	FALSE
PAX8	ENSG00000125618	2	113215997	Esophagus Muscularis	0.816		2_67	-4.24153498871103	1	TRUE	0	PAX8	FALSE	FALSE			FALSE
HOXD1	ENSG00000128645	2	176188668	Esophagus Gastroesophageal Junction	0.82		2_106	4.23072713214034	2	FALSE	188394	LNPK	FALSE	FALSE			FALSE		RNA polymerase II cis-regulatory region sequence-specific DNA binding (GO:0000978); cis-regulatory region sequence-specific DNA binding (GO:0000987); sequence-specific DNA binding (GO:0043565); sequence-specific double-stranded DNA binding (GO:1990837); RNA polymerase II transcription regulatory region sequence-specific DNA binding (GO:0000977)
CCL20	ENSG00000115009	2	227805739	Colon Sigmoid	0.968		2_134	5.19428571428483	1	TRUE	0	CCL20	FALSE	FALSE			FALSE	cellular response to cytokine stimulus (GO:0071345); cytokine-mediated signaling pathway (GO:0019221)	cellular response to cytokine stimulus (GO:0071345); cytokine-mediated signaling pathway (GO:0019221); response to interferon-gamma (GO:0034341); inflammatory response (GO:0006954); response to tumor necrosis factor (GO:0034612)	inflammatory response (GO:0006954); cytokine activity (GO:0005125); response to tumor necrosis factor (GO:0034612); CCR chemokine receptor binding (GO:0048020); positive regulation of MAPK cascade (GO:0043410)
ATG16L1	ENSG00000085978	2	233210051	Colon Transverse	0.896		2_137	11.1129032258081	1	TRUE	0	ATG16L1	TRUE	TRUE	0	ATG16L1	FALSE
CCR5	ENSG00000160791	3	46370946	Whole Blood	0.925		3_32	-4.53529411764747	1	FALSE	52115	CCR2	FALSE	FALSE			FALSE	cellular response to cytokine stimulus (GO:0071345); cytokine-mediated signaling pathway (GO:0019221)	response to sterol (GO:0036314); cytokine receptor activity (GO:0004896); response to lipopolysaccharide (GO:0032496); cellular response to cytokine stimulus (GO:0071345); cytokine-mediated signaling pathway (GO:0019221)	inflammatory response (GO:0006954); cytokine receptor activity (GO:0004896); regulation of cytosolic calcium ion concentration (GO:0051480); response to alcohol (GO:0097305)
CD200R1	ENSG00000163606	3	112921205	Whole Blood	0.946		3_69	-4.20060689911754	3	FALSE	915452	TAGLN3	FALSE	FALSE			FALSE
RASA2	ENSG00000155903	3	141487027	Stomach	0.914	Esophagus Gastroesophageal Junction; Esophagus Muscularis	3_86	4.48251748251729	1	FALSE	855357	TRIM42	FALSE	FALSE			FALSE		MAPK cascade (GO:0000165)
ANKRD55	ENSG00000164512	5	56099680	Small Intestine Terminal Ileum	0.844		5_33	4.86294416243653	1	TRUE	0	ANKRD55	FALSE	FALSE			FALSE
NDFIP1	ENSG00000131507	5	142108779	Cells EBV-transformed lymphocytes	0.852		5_84	6.39663539142472	2	TRUE	62515	NDFIP1	TRUE	TRUE	62515	NDFIP1	FALSE		regulation of protein ubiquitination (GO:0031396); negative regulation of gene expression (GO:0010629); negative regulation of macromolecule metabolic process (GO:0010605); regulation of gene expression (GO:0010468)	positive regulation of intracellular signal transduction (GO:1902533)
ZNF300	ENSG00000145908	5	150894392	Whole Blood	0.814		5_88	-8.12831858407212	1	TRUE	38883	ZNF300	TRUE	TRUE	38883	ZNF300	FALSE		RNA polymerase II cis-regulatory region sequence-specific DNA binding (GO:0000978); cis-regulatory region sequence-specific DNA binding (GO:0000987); sequence-specific DNA binding (GO:0043565); RNA polymerase II transcription regulatory region sequence-specific DNA binding (GO:0000977); regulation of transcription by RNA polymerase II (GO:0006357)
RGS14	ENSG00000169220	5	177357924	Esophagus Muscularis	0.948	Colon Sigmoid; Esophagus Gastroesophageal Junction; Small Intestine Terminal Ileum	5_106	-6.29629629629755	1	TRUE	0	RGS14	TRUE	TRUE	0	RGS14	FALSE	regulation of DNA-templated transcription in response to stress (GO:0043620)	regulation of MAP kinase activity (GO:0043405); negative regulation of signal transduction (GO:0009968); regulation of signal transduction (GO:0009966); regulation of transcription, DNA-templated (GO:0006355)	transmembrane receptor protein tyrosine kinase signaling pathway (GO:0007169)
HFE	ENSG00000010704	6	26087281	Colon Transverse	0.847		6_20	3.71098265895923	1	FALSE	63448	H2BC5	FALSE	FALSE			FALSE	regulation of receptor binding (GO:1900120); negative regulation of receptor binding (GO:1900121)	negative regulation of receptor binding (GO:1900121); positive regulation of signaling receptor activity (GO:2000273); negative regulation of cytokine production involved in immune response (GO:0002719); regulation of peptide hormone secretion (GO:0090276); positive regulation of protein phosphorylation (GO:0001934)
GABBR1	ENSG00000204681	6	29555629	Colon Transverse	0.805		6_23	4.75333939424129	2	TRUE	8198	GABBR1	TRUE	FALSE	159709	OR12D2, OR5V1	FALSE
LST1	ENSG00000204482	6	31586124	Spleen	0.803		6_25	5.86609742105416	2	FALSE	49707	DDX39B; ATP6V1G2-DDX39B	TRUE	FALSE	116026	ABHD16A	FALSE
POM121C	ENSG00000272391	7	75416786	Colon Transverse	0.831		7_48	-4.66101694915087	1	FALSE	39210	HIP1	FALSE	FALSE			FALSE
UBE2W	ENSG00000104343	8	73780097	Colon Transverse	0.934		8_54	-4.18495934959101	1	FALSE	415489	RDH10	FALSE	FALSE			FALSE
TNFSF15	ENSG00000181634	9	114784652	Esophagus Muscularis	1	Spleen; Whole Blood	9_59	-11.1630977522387	2	TRUE	11138	TNFSF15	TRUE	TRUE	11138	TNFSF15	TRUE	cytokine-mediated signaling pathway (GO:0019221)	activation of NF-kappaB-inducing kinase activity (GO:0007250); activation of cysteine-type endopeptidase activity involved in apoptotic process (GO:0006919); cytokine-mediated signaling pathway (GO:0019221); tumor necrosis factor-mediated signaling pathway (GO:0033209); positive regulation of cysteine-type endopeptidase activity involved in apoptotic process (GO:0043280)	activation of protein kinase activity (GO:0032147)
CARD9	ENSG00000187796	9	136363956	Spleen	0.997	Whole Blood; Esophagus Muscularis	9_73	12.602741038393	2	FALSE	1065	SNAPC4	TRUE	FALSE	1065	SNAPC4	FALSE		regulation of T-helper 17 type immune response (GO:2000316); positive regulation of T-helper 17 type immune response (GO:2000318); positive regulation of adaptive immune response based on somatic recombination of immune receptors built from immunoglobulin superfamily domains (GO:0002824); positive regulation of granulocyte macrophage colony-stimulating factor production (GO:0032725); regulation o…	positive regulation of cytokine production (GO:0001819); positive regulation of protein metabolic process (GO:0051247); positive regulation of multicellular organismal process (GO:0051240); innate immune response (GO:0045087); positive regulation of intracellular signal transduction (GO:1902533)
TFAM	ENSG00000108064	10	58385345	Small Intestine Terminal Ileum	0.83		10_38	-3.12812484898575	2	FALSE	139505	IPMK	FALSE	FALSE			FALSE		DNA-templated transcription, initiation (GO:0006352); sequence-specific DNA binding (GO:0043565); sequence-specific double-stranded DNA binding (GO:1990837); positive regulation of nucleic acid-templated transcription (GO:1903508); regulation of transcription, DNA-templated (GO:0006355)
C10orf105	ENSG00000214688	10	71711701	Whole Blood	0.84		10_48	-4.18366537195182	2	FALSE	1333236	P4HA1	FALSE	FALSE			FALSE
FAM53B	ENSG00000189319	10	124619292	Whole Blood	0.809		10_78	5.63959390863129	1	FALSE	6434	-; EEF1AKMT2	TRUE	FALSE	6434	-, EEF1AKMT2	FALSE
LSP1	ENSG00000130592	11	1850904	Esophagus Muscularis	0.946	Spleen; Colon Sigmoid	11_2	5.20194867760983	2	TRUE	0	LSP1	FALSE	FALSE			FALSE
LTBP3	ENSG00000168056	11	65538559	Small Intestine Terminal Ileum	0.858		11_36	-4.02919708029192	1	FALSE	555226	PACS1	FALSE	FALSE			FALSE
EFEMP2	ENSG00000172638	11	65866441	Stomach	0.939	Colon Sigmoid; Esophagus Gastroesophageal Junction	11_36	4.89600364367756	2	FALSE	240564	PACS1	FALSE	FALSE			FALSE		negative regulation of smooth muscle cell proliferation (GO:0048662); negative regulation of vascular associated smooth muscle cell proliferation (GO:1904706); positive regulation of extracellular matrix organization (GO:1903055); protein homodimerization activity (GO:0042803)
STARD10	ENSG00000214530	11	72754729	Whole Blood	0.813		11_41	-4.58778625954084	1	FALSE	175839	FCHSD2	FALSE	FALSE			FALSE
ADCY9	ENSG00000162104	16	3953387	Esophagus Mucosa	0.853		16_4	-3.95494449892229	3	TRUE	0	ADCY9	FALSE	FALSE			FALSE
SOCS1	ENSG00000185338	16	11254417	Whole Blood	0.961		16_12	-5.62857142856994	1	FALSE	17416	RMI2; PRM3	TRUE	FALSE	17416	RMI2, PRM3	FALSE
NPIPB3	ENSG00000169246	16	21402237	Whole Blood	0.859		16_19	-3.84958677686146	1	FALSE	109802	METTL9	FALSE	FALSE			FALSE
ITGAL	ENSG00000005844	16	30472658	Esophagus Muscularis	0.874		16_24	-4.40579710144957	1	TRUE	0	ITGAL	FALSE	FALSE			FALSE		inflammatory response (GO:0006954)	inflammatory response (GO:0006954); regulation of immune response (GO:0050776); T cell activation involved in immune response (GO:0002286)
BRD7	ENSG00000166164	16	50313487	Whole Blood	0.977		16_27	-6.86006698292397	2	FALSE	355950	NOD2	TRUE	FALSE	355950	NOD2	FALSE		negative regulation of cell population proliferation (GO:0008285); negative regulation of transcription, DNA-templated (GO:0045892); sequence-specific double-stranded DNA binding (GO:1990837); regulation of cell population proliferation (GO:0042127); positive regulation of nucleic acid-templated transcription (GO:1903508)	regulation of cell population proliferation (GO:0042127); regulation of intracellular signal transduction (GO:1902531); negative regulation of cell population proliferation (GO:0008285)
IRF8	ENSG00000140968	16	85899116	Colon Transverse	0.951		16_50	6.54437869822501	1	TRUE	58029	IRF8	TRUE	TRUE	58029	IRF8	FALSE	cellular response to cytokine stimulus (GO:0071345); cytokine-mediated signaling pathway (GO:0019221)	regulation of cytokine production (GO:0001817); cellular response to cytokine stimulus (GO:0071345); cytokine-mediated signaling pathway (GO:0019221); interferon-gamma-mediated signaling pathway (GO:0060333); response to interferon-gamma (GO:0034341)
CRK	ENSG00000167193	17	1420689	Colon Transverse	0.813		17_3	-4.32575757575738	1	TRUE	0	CRK	FALSE	FALSE			FALSE
CASC3	ENSG00000108349	17	40140318	Esophagus Mucosa	0.981	Colon Sigmoid	17_23	-5.96815887991971	3	FALSE	252922	ZPBP2	TRUE	FALSE	252922	ZPBP2	FALSE
STAT3	ENSG00000168610	17	42313324	Whole Blood	0.916		17_25	8.1985815602824	1	TRUE	0	STAT3	TRUE	TRUE	0	STAT3	FALSE	eye photoreceptor cell differentiation (GO:0001754); positive regulation of interleukin-8 production (GO:0032757); cellular response to cytokine stimulus (GO:0071345); cytokine-mediated signaling pathway (GO:0019221)	interleukin-23-mediated signaling pathway (GO:0038155); interleukin-35-mediated signaling pathway (GO:0070757); T-helper 17 cell differentiation (GO:0072539); interleukin-27-mediated signaling pathway (GO:0070106); receptor signaling pathway via STAT (GO:0097696)	response to cytokine (GO:0034097); inflammatory response (GO:0006954); receptor signaling pathway via STAT (GO:0097696); positive regulation of cytokine production (GO:0001819); response to peptide (GO:1901652)
SBNO2	ENSG00000064932	19	1107637	Esophagus Mucosa	0.914		19_2	4.43570424742205	2	TRUE	0	SBNO2	TRUE	TRUE	0	SBNO2	FALSE	cellular response to cytokine stimulus (GO:0071345)	macrophage activation involved in immune response (GO:0002281); cellular response to interleukin-6 (GO:0071354); macrophage activation (GO:0042116); myeloid cell activation involved in immune response (GO:0002275); response to lipopolysaccharide (GO:0032496)	regulation of defense response (GO:0031347); regulation of inflammatory response (GO:0050727); regulation of response to external stimulus (GO:0032101); myeloid leukocyte differentiation (GO:0002573)
SH2D3A	ENSG00000125731	19	6752160	Cells EBV-transformed lymphocytes	0.839		19_7	4.21878879593733	2	FALSE	4777	TRIP10	FALSE	FALSE			FALSE		positive regulation of protein phosphorylation (GO:0001934)
ZGLP1	ENSG00000220201	19	10304803	Esophagus Gastroesophageal Junction	0.887		19_9	-7.95015959820028	3	FALSE	49419	TYK2	TRUE	FALSE	49419	TYK2	FALSE		negative regulation of transcription, DNA-templated (GO:0045892); negative regulation of transcription by RNA polymerase II (GO:0000122); regulation of transcription by RNA polymerase II (GO:0006357); positive regulation of transcription by RNA polymerase II (GO:0045944); regulation of transcription, DNA-templated (GO:0006355)
SIX5	ENSG00000177045	19	45764785	Stomach	0.85		19_32	4.49606299212589	1	FALSE	867571	GNG8	FALSE	FALSE			FALSE		RNA polymerase II cis-regulatory region sequence-specific DNA binding (GO:0000978); cis-regulatory region sequence-specific DNA binding (GO:0000987); RNA polymerase II transcription regulatory region sequence-specific DNA binding (GO:0000977); regulation of transcription by RNA polymerase II (GO:0006357); regulation of transcription, DNA-templated (GO:0006355)
PRKD2	ENSG00000105287	19	46674275	Colon Transverse	0.926		19_33	-4.47948521085735	2	FALSE	1986033	FUT2	FALSE	FALSE			FALSE	positive regulation of interleukin-8 production (GO:0032757)	positive regulation of cytokine production (GO:0001819); positive regulation of cell adhesion (GO:0045785); regulation of interleukin-8 production (GO:0032677); positive regulation of signal transduction (GO:0009967); positive regulation of macromolecule biosynthetic process (GO:0010557)	protein phosphorylation (GO:0006468); positive regulation of cytokine production (GO:0001819); positive regulation of cell adhesion (GO:0045785); regulation of cell adhesion (GO:0030155); positive regulation of intracellular signal transduction (GO:1902533)
OSER1	ENSG00000132823	20	44195939	Esophagus Mucosa	0.911	Spleen	20_28	-4.75244747981438	2	FALSE	225617	HNF4A	TRUE	FALSE	225617	HNF4A	FALSE
IFNGR2	ENSG00000159128	21	33403413	Stomach	0.981	Colon Transverse	21_14	5.79687500000138	1	TRUE	0	IFNGR2	TRUE	TRUE	0	IFNGR2	FALSE	cellular response to cytokine stimulus (GO:0071345); cytokine-mediated signaling pathway (GO:0019221)	regulation of response to interferon-gamma (GO:0060330); regulation of interferon-gamma-mediated signaling pathway (GO:0060334); cytokine receptor activity (GO:0004896); regulation of cytokine-mediated signaling pathway (GO:0001959); cellular response to cytokine stimulus (GO:0071345)	cytokine receptor activity (GO:0004896)
BIK	ENSG00000100290	22	43110750	Whole Blood	0.866		22_18	-4.20149253731275	1	FALSE	39245	TTLL12	FALSE	FALSE			FALSE		positive regulation of cellular component biogenesis (GO:0044089); apoptotic process (GO:0006915)	apoptotic process (GO:0006915); positive regulation of cellular component organization (GO:0051130)
TYMP	ENSG00000025708	22	50525752	Esophagus Mucosa	0.942		22_24	-4.3429361461824	2	FALSE	523885	IL17REL	FALSE	FALSE			FALSE		protein homodimerization activity (GO:0042803)
