## Supplementary_figures_tables for "Adjusting for genetic confounders in transcriptome-wide association studies leads to reliable detection of causal genes": Table_S10.csv

geneSet	description	size	overlap	expect	enrichmentRatio	pValue	FDR	Genes
GO:0006952	defense response	1518	19	4.64582333173308	4.08969490299414	4.28678494923673e-08	0.000291560275646585	ADAM15;MUC1;CD244;IL1R2;CCL20;ATG16L1;CCR5;CD200R1;NDFIP1;HFE;CARD9;LSP1;SOCS1;ITGAL;IRF8;CRK;STAT3;SBNO2;IFNGR2
GO:0006955	immune response	1919	21	5.87307969275084	3.57563682064801	6.41426192160566e-08	0.000291560275646585	ADAM15;MUC1;CD244;FCGR2A;IL1R2;CCL20;CCR5;CD200R1;NDFIP1;HFE;LST1;TNFSF15;CARD9;SOCS1;ITGAL;IRF8;CRK;STAT3;SBNO2;PRKD2;IFNGR2
GO:0001816	cytokine production	712	12	2.17906865098416	5.50693985459352	1.15522210020202e-06	0.00350070803764554	ERRFI1;CD244;IL1R2;CD200R1;NDFIP1;HFE;CARD9;LTBP3;SOCS1;IRF8;STAT3;PRKD2
GO:0002682	regulation of immune system process	1400	16	4.28468554968795	3.73422969187675	2.39119232237073e-06	0.00541139264378661	MUC1;CD244;FCGR2A;ZFP36L2;CCL20;CD200R1;NDFIP1;HFE;LST1;CARD9;SOCS1;ITGAL;CRK;STAT3;PRKD2;IFNGR2
GO:0001817	regulation of cytokine production	642	11	1.96483437349976	5.5984362592389	2.97623619172072e-06	0.00541139264378661	ERRFI1;CD244;IL1R2;CD200R1;NDFIP1;HFE;CARD9;SOCS1;IRF8;STAT3;PRKD2
GO:0071345	cellular response to cytokine stimulus	1015	12	3.10639702352376	3.86299623297595	4.24304216672944e-05	0.04610896187732	MUC1;ZFP36L2;IL1R2;CCL20;CCR5;TNFSF15;SOCS1;IRF8;CRK;STAT3;SBNO2;IFNGR2
GO:0031401	positive regulation of protein modification process	1190	13	3.64198271723476	3.56948426429395	4.33768659504619e-05	0.04610896187732	EFNA1;MUC1;CCL20;NDFIP1;HFE;TNFSF15;CARD9;SOCS1;BRD7;CRK;STAT3;SH2D3A;PRKD2
GO:0031347	regulation of defense response	701	10	2.14540326452232	4.66112836004587	4.35040175592594e-05	0.04610896187732	MUC1;IL1R2;CD200R1;NDFIP1;HFE;CARD9;SOCS1;CRK;SBNO2;IFNGR2
GO:0019221	cytokine-mediated signaling pathway	705	10	2.15764522323572	4.634682241691	4.56474157843889e-05	0.04610896187732	MUC1;IL1R2;CCL20;CCR5;TNFSF15;SOCS1;IRF8;CRK;STAT3;IFNGR2
